# GATA transcription factors drive initial Xist upregulation after fertilization through direct activation of a distal enhancer element

**DOI:** 10.1101/2022.08.02.502458

**Authors:** Liat Ravid Lustig, Abhishek Sampath Kumar, Till Schwämmle, Ilona Dunkel, Gemma Noviello, Raha Weigert, Guido Pacini, René Buschow, Afrah Ghauri, Maximilian Stötzel, Lars Wittler, Alexander Meissner, Edda G. Schulz

**Affiliations:** Systems Epigenetics, Otto Warburg Laboratories, Max Planck Institute for Molecular Genetics, 14195 Berlin, Germany; Department of Genome Regulation, Max Planck Institute for Molecular Genetics, 14195 Berlin, Germany; Microscopy and Cryo-Electron Microscopy, Max Planck Institute for Molecular Genetics, 14195 Berlin, Germany; Transgenic Unit, Max Planck Institute for Molecular Genetics, 14195 Berlin, Germany

## Abstract

To ensure dosage compensation for X-linked genes between the sexes, one X chromosome is silenced during early embryonic development of female mammals. This process of X-chromosome inactivation (XCI) is initiated through upregulation of the RNA *Xist* from one X chromosome shortly after fertilization. *Xist* then mediates chromosome-wide gene silencing in *cis* and remains expressed in all cell types except the germ line and the pluripotent state, where XCI is reversed. The factors that drive *Xist* upregulation and thereby initiate XCI remain however unknown. We identify GATA transcription factors as potent Xist activators and demonstrate that they are essential for the activation of *Xist* in mice following fertilization. Through a pooled CRISPR activation screen we find that GATA1 can drive ectopic *Xist* expression in murine embryonic stem cells (mESCs). We demonstrate that all GATA factors can activate *Xist* directly via a GATA-responsive regulatory element (RE79) positioned 100 kb upstream of the *Xist* promoter. Additionally, GATA factors are essential for the induction of XCI in mouse preimplantation embryos, as simultaneous deletion of three members of the GATA family (GATA1/4/6) in mouse zygotes effectively prevents *Xist* upregulation. Thus, initiation of XCI and possibly its maintenance in distinct lineages of the preimplantation embryo is ensured by the combined activity of different GATA family members, and the absence of GATA factors in the pluripotent state likely contributes to X reactivation. We thus describe a form of regulation in which the combined action of numerous tissue-specific factors can achieve near-ubiquitous expression of a target gene.
