## Supplemental Table 4 for "GATA transcription factors drive initial Xist upregulation after fertilization through direct activation of a distal enhancer element"

### Sheet: Index
List of content:
Sheet #	Information
1	Cell lines
2	Primers
3	sgRNAs
4	knock-out sgRNAs
5	NGS oligos
6	FISH probes
7	Antibodies
8	Plasmids
9	PyroSeq assays

### Sheet: Cell lines
Cell line	Source	Perturbation type	Parental line	Perturbation location (mm10)	sgRNA targets	Karyotype
TX1072 (clone A3)	Schulz lab	-	TX1072	-	-	Correct
TX1072 XO (clone H7/A3)	Schulz lab	-	TX1072	-	-	Correct, XO
TX-SP106 (clone D5)	Schulz lab	Insertion	TX1072 (clone A3)	Random insertion of an ABA-inducible CRISPRa (VPR) system	-	Correct
TX-SP107 (clone B6)	Schulz lab	Insertion	TX1072 (clone A3)	Random insertion of an ABA-inducible CRISPRi (KRAB) system	-	Correct
E14-STN	Navarro lab	Insertion	E14	Random insertion	-	-
E14-STNΔTsixP (clone B2)	Schulz lab	Deletion	E14-STN	ChrX:103,445,995-103,450,163	AACTCACTATATCGCCAAAG, TACATAATGACCCGATCTC	Partial duplications on Chr 2
TX-SP107 ERT2-Gata6-HA	Schulz lab	Insertion	TX-SP107 (clone B6)	Random insertion	-	-
XEN XX #12	Gribnau lab	-	derived from mice	-	-	Trisomies of Chr. 1, 14, 16
TSC XX	Zernicka-Goetz lab	-	derived from mice	-	-	-
XEN RE79_Cast	Schulz lab	Deletion	XEN XX	ChrX: approx.103,584,124-103,584,583	ACCAGGCCTTTGGATAATAT, TCTCCCTACCTGGGTCTACA	-
TSC RE79	Meissner lab	Deletion	TSC XX	ChrX: approx.103,584,124-103,584,583	ACCAGGCCTTTGGATAATAT, TCTCCCTACCTGGGTCTACA	-

### Sheet: Primers
qRT-PCR primers
Gene	Primer name	sequence	Source
Xist	ES39	GGTTCTCTCTCCAGAAGCTAGGAA	PMID: 18802003
	ES40	TGGTAGATGGCATTGTGTATTATATGG	PMID: 18802003
Gata1	LR225	CTCTCATCCGGCCCAAGAAG
	LR226	CGCCAGAGTGTTGTAGTGGT
Gata2	ES266	GTGCAACGCCTGTGGCCTCT	PMID: 18802003
	ES267	AGGGATCCAGACCCGGAATCGG
Gata3	LR343	GGAAACTCCGTCAGGGCTAC
	LR344	CAGAGATCCGTGCAGCAGAG
Gata4	LR345	GCCGGTTTTCTGGGAAACTG
	LR346	GGCTCCAGCGAAGAATGACA
Gata5	LR347	CTGCGGCCTCTATCACAAGA
	LR348	ATGGCAGTTGGAGCAGCATA
Gata6	LR349	AGATGAATGGCCTCAGCAGG
	LR350	GTTGTGGTGTGACAGTTGGC
Nanog	ES25	AGGATGAAGTGCAAGCGGTG	PMID: 18802003
	ES26	TGCTGAGCCCTTCTGAATCAG	PMID: 18802003
2021-10-04	ES37	CCCCAATGCCGTGAAGTTG	PMID: 18802003
	ES38	TCAGCAGCTTGGCAAACTGTT	PMID: 18802003
Prdm14	ES240	TTCGCCGCGGGCATGTTTCT
	ES241	CCCGGTACCCACACAGTGGC
Esrrb	ES193	CTGCAGCTGGTGCGCAGGTA
	ES194	CCTGGAGCTTCTGCACCGCC
Rex1	ES238	CCGGGGAGAGGCGCTTTGTG
	ES239	TGCGTGTATCCCCAGTGCCT
Rnf12	ES23	GGTCCACCACCACAGAGC	PMID: 24613346
	ES24	TGACCACTTCTTGTTGTATTTCC	PMID: 24613346
Ftx	VS4	CTTGATTCAGCAACACATGAGGA
	VS5	TCCAGGCAAGAGGGACCAG
Jpx	ES58	GCACCACCAGGCTTCTGTAAC	PMID: 21029862
	ES59	GGGCATGTTCATTAATTGGCCAG	PMID: 21029862
Yy1	LR465	CGAGTTCTCGGTCACCATGT
	LR466	TCAGGAGGTGAGTTCTCTCCA
Esx1	LR227	TTGCTAGAGTGGAGCTTGCC
	LR228	TCCACTTGGCCCTTCTGTTC
Cdx4	LR231	ATGGATGCGCAAAACTGTGC
	LR232	GCTCCAGCCGTTGATGATCT
Foxa2	LR579	CGACTGGAGCAGCTACTACG
	LR580	TCATGCCATTCATCCCCAGG
Sox7	LR469	AAACGTCTGGCAGTGCAGAA
	LR470	CGCTCTGCCTCATCCACATA
Sox17	LR471	CCCCAACACTCCTCCCAAAG
	LR472	AGCGGGTCCAGAATGCATTT
Endogenous Gata6 (3'UTR)	LR510	GCATTCCTGGGGTCTCAACA
	LR511	GACCTCAGATCAGCCACGTT
Eomes	ASK119	CCTGGTGGTGTTTTGTTGTG	PMID: 23794057
	ASK120	TTTAATAGCACCGGGCACTC
Cdx2	ASK107	CACCATCAGGAGGAAAAGTGA
	ASK108	CTGCGGTTCTGAAACCAAAT
Fgfr2	ASK125	ACCAAATACCAAATCTCCCAAC	PMID: 24527396
	ASK126	ATTCATTCTCCACCAGGCA
Rrm2	Rrm2_F	CCGAGCTGGAAAGTAAAGCG
	Rrm2_R	ATGGGAAAGACAACGAAGCG
Arp0	Arp0_F	TCCAGAGGCACCATTGAAATT
	Arp0_R	TCGCTGGCTCCCACCTT
qPCR primers for tg80 mapping
primer name	sequence	start (Chr. X)	end (Chr. X)	source
LR589	CCTGCCAAGTTTGACCCAGT	103581284	103581303
LR590	GGAGCCAAGCATTTCCAGAG	103581404	103581423
LR593	CTGTAACACCAGGTCCAGGC	103569048	103569067
LR594	CTGCTTCTGACAGTTACAAGCA	103569160	103569181
LR597	TGGCAGTTGGGGACTAGGAT	103589862	103589881
LR598	TATTTGTGCTGGAGCCCCTC	103589981	103590000
LR603	AATCGTACCACAAGCGTCCA	103596240	103596259
LR604	AAGTCCCAAGCATGCCAACA	103596342	103596361
LR607	ACAAAACTGGGCTCTGGACC	103608131	103608150
LR608	TCAATCAACTCAGCGTCTTGGA	103608243	103608264
LR621	CCCAGCTCTTTTGGTTTCTT	103937493	103937512	Nora et al. 2012
LR622	TCGGGTGATCTTTTCCTGTC	103937642	103937661	Nora et al. 2012
Genotyping primers
Primer #	Type	Use	Sequence (5' to 3')
ASK259	RE79 characterization, genotying PCR	PCR	GACCATACGTTGTTTCTCCTGT
ASK260	RE79 characterization, genotying PCR	PCR	TGGTCTAGCAAAGGTACCTCA
LR588	RE79 characterization, SNPs PCR	PCR, Sanger Sequencing	CCA CTT AGA GAA TGC TGT GCC
Cloning primers
Application	primer name	Orientation	sequence 5'-3'
Cloning AscI site into SP125 plasmid	LR148	For	TTGGACCAGGCGCGCCACCACCCGTTTAAGAGC
	LR149	Rev	TTAGCTCT TAA ACGGG TGG TGG CGC GCC TGG TCCAACAAG
Amplification of CRISPRaX oligos library for cloning into SP125-AscI plasmid	LR169	For	CTGTGTAATCTCCGACACccac
	LR170	Rev	TCCACAACATGCAAAGGCcagc

### Sheet: sgRNAs
Plasmid name	Type	Target region	#	Primer sequence 5'-3'	sgRNA sequence
SP125_LR167	CRISPRa, single guide	Xist	LR167	TTGGAAGGCGGAGAGACCAGAAGGTTTAAGAGC	GAAGGCGGAGAGACCAGAAG
	CRISPRa, single guide	Xist	LR168	TTA GCT CTT AAA CCT TCT GGT CTC TCC GCC TTC CAA CAA G
SP125_LR185	CRISPRa, single guide	Gata1	LR185	TTGGGATAGACAGGAAGGGCGGAGTTTAAGAGC	GATAGACAGGAAGGGCGGA
	CRISPRa, single guide	Gata1	LR186	TTA GCT CTT AAA CTC CGC CCT TCC TGT CTA TCC CAA CAA G
SP125_LR187	CRISPRa, single guide	Esx1	LR187	TTGGTGGGTGGGACTACACTGTAGTTTAAGAGC	TGGGTGGGACTACACTGTA
	CRISPRa, single guide	Esx1	LR188	TTA GCT CTT AAA CTA CAG TGT AGT CCC ACC CAC CAA CAA G
SP125_LR193	CRISPRa, single guide	Cdx4	LR193	TTGGGCCCATCAGCGCCACTTCAGTTTAAGAGC	GCCCATCAGCGCCACTTCA
	CRISPRa, single guide	Cdx4	LR194	TTA GCT CTT AAA CTG AAG TGG CGC TGA TGG GCC CAA CAA G
SP125_LR332	CRISPRa, single guide	Nup62cl	LR332	TTGGGGCCGTGGAGGCCAAGCATGTTTAAGAGC	GGCCGTGGAGGCCAAGCAT
	CRISPRa, single guide	Nup62cl	LR333	TTA GCT CTT AAA CAT GCT TGG CCT CCA CGG CCC CAA CAA G
SP125_LR249	CRISPRi, single guide	Xist	LR249	TTGGCCATAAGGCTTGGTGGTAGGTTTAAGAGC	GCCATAAGGCTTGGTGGTAG
	CRISPRi, single guide	Xist	LR250	TTA GCT CTT AAA CCT ACC ACC AAG CCT TAT GGC CAA CAA G
SP125_NC-LR253	non-targeting guide	NTC	LR253	TTGGCGCGCGGATCAAATCAGCGTTTAAGAGC	GCGCGCGGATCAAATCAGC
	non-targeting guide	NTC	LR254	TTA GCT CTT AAA CGC TGA TTT GAT CCG CGC GCC AAC AAG
Plasmid name	Type	Target region	Orientation	#	Primer sequence 5'-3'	sgRNA sequences
SP199_mgLR1	Multiguide mU6 handle CRISPRa	Gata1	For	LR288	ATCGTCTCCCACCGGGGGTGTGCCGCCTCCTTGGTTTAAGAGCTATGCTGGAA	GGGGTGTGCCGCCTCCTTG, GATAGACAGGAAGGGCGGA, TCCTTGTGGAGGACCTTTT
	Multiguide mU6 handle CRISPRa	Gata1	Rev	LR289	ATCGTCTCA TTC CTG TCT ATCCAACAAGGTGGTTCTCCAAG
	Multiguide hH1 handle CRISPRa	Gata1	For	LR290	ATCGTCTCGGGAAGGGCGGAGTTTAAGAGCTATGCTGGAA
	Multiguide hH1 handle CRISPRa	Gata1	Rev	LR291	ATCGTCTCAAAAC AAA AGG TCC TCC ACA AGG ACTGGGAAAGAGTGGTCTCAT
SP199_mgLR2	Multiguide mU6 handle CRISPRa	Gata2	For	LR292	ATCGTCTCCCACCGACCCGCAAGCTGGCCTCCTGTTTAAGAGCTATGCTGGAA	ACCCGCAAGCTGGCCTCCT, CGTCTGCCGGAGGGGTGCA, CCAGCCTCCGCCCCCCCAT
	Multiguide mU6 handle CRISPRa	Gata2	Rev	LR293	ATCGTCTCA CTC CGG CAG ACGCAACAAGGTGGTTCTCCAAG
	Multiguide hH1 handle CRISPRa	Gata2	For	LR294	ATCGTCTCGGGAGGGGTGCAGTTTAAGAGCTATGCTGGAA
	Multiguide hH1 handle CRISPRa	Gata2	Rev	LR295	ATCGTCTCAAAAC ATG GGG GGG CGG AGG CTG GCTGGGAAAGAGTGGTCTCAT
SP199_mgLR4	Multiguide mU6 handle CRISPRa	Gata3	For	LR300	ATCGTCTCCCACCGGAGGGGCGGCGGTGTGCCGGTTTAAGAGCTATGCTGGAA	GAGGGGCGGCGGTGTGCCG, TGAAGTCCTGGAGCGGGTT, TGCCCTAGGCGGCCCTTGG
	Multiguide mU6 handle CRISPRa	Gata3	Rev	LR301	ATCGTCTCA TCC AGG ACT TCACAACAAGGTGGTTCTCCAAG
	Multiguide hH1 handle CRISPRa	Gata3	For	LR302	ATCGTCTCGTGGAGCGGGTTGTTTAAGAGCTATGCTGGAA
	Multiguide hH1 handle CRISPRa	Gata3	Rev	LR303	ATCGTCTCAAAAC CCA AGG GCC GCC TAG GGC ACTGGGAAAGAGTGGTCTCAT
SP199_mgLR5	Multiguide mU6 handle CRISPRa	Gata4	For	LR304	ATCGTCTCCCACCG CATGCGCGCGGAACTCTCGGTTTAAGAGCTATGCTGGAA	CATGCGCGCGGAACTCTCG, GAGTCACGTGCAAGGGCGG, AGGACGTCGGGCTGCACTG
	Multiguide mU6 handle CRISPRa	Gata4	Rev	LR305	ATCGTCTCA TGC ACG TGA CTCCAACAAGGTGGTTCTCCAAG
	Multiguide hH1 handle CRISPRa	Gata4	For	LR306	ATCGTCTCGTGCAAGGGCGGGTTTAAGAGCTATGCTGGAA
	Multiguide hH1 handle CRISPRa	Gata4	Rev	LR307	ATCGTCTCAAAAC CAG TGC AGC CCG ACG TCC T CTGGGAAAGAGTGGTCTCAT
SP199_mgLR6	Multiguide mU6 handle CRISPRa	Gata5	For	LR308	ATCGTCTCCCACCG GGAGCTCGGAATAGACGTGGTTTAAGAGCTATGCTGGAA	GGAGCTCGGAATAGACGTG, CTGACCCTGAGCGGAGGGA, CGAGCTGTGGTCTCAAAGC
	Multiguide mU6 handle CRISPRa	Gata5	Rev	LR309	ATCGTCTCA GCT CAG GGT CAGCAACAAGGTGGTTCTCCAAG
	Multiguide hH1 handle CRISPRa	Gata5	For	LR310	ATCGTCTCGGAGCGGAGGGAGTTTAAGAGCTATGCTGGAA
	Multiguide hH1 handle CRISPRa	Gata5	Rev	LR311	ATCGTCTCAAAAC GCT TTG AGA CCA CAG CTC GCTGGGAAAGAGTGGTCTCAT
SP199_mgLR7	Multiguide mU6 handle CRISPRa	Gata6	For	LR312	ATCGTCTCCCACCG TACAAGCTGCTgggtgcggGTTTAAGAGCTATGCTGGAA	TACAAGCTGCTGGGTGCGG, AGGAGAAAAAAAGCGGGTG, TGGACTCGCTCCTACTCTG
	Multiguide mU6 handle CRISPRa	Gata6	Rev	LR313	ATCGTCTCA TTT TTT TCT CCTCAACAAGGTGGTTCTCCAAG
	Multiguide hH1 handle CRISPRa	Gata6	For	LR314	ATCGTCTCGAAAAGCGGGTGGTTTAAGAGCTATGCTGGAA
	Multiguide hH1 handle CRISPRa	Gata6	Rev	LR315	ATCGTCTCAAAAC CAG AGT AGG AGC GAG TCC ACTGGGAAAGAGTGGTCTCAT
SP199_mgLR22	Multiguide mU6 handle CRISPRi, CRISPRa	RE79	For	LR381	ATCGTCTCCCACCG AAAGCACAAAGATAAACCTA GTTTAAGAGCTATGCTGGAA	AAAGCACAAAGATAAACCTA, ATTGTAGGATAAAAGACCTG, AAAGAAGTAACCAAAACTAA, CCTTGGATTGCTTAACAGTC
	Multiguide mU6 handle CRISPRi, CRISPRa	RE79	Rev	LR382	ATCGTCTCATTA TCC TAC AATCAACAAGGTGGTTCTCCAAG
	Multiguide h7SK handle CRISPRi, CRISPRa	RE79	Rev	LR383	ATCGTCTCAGGT TAC TTC TTTCCGAGGTACCCAAGCGGCGC
	Multiguide h7SK handle CRISPRi, CRISPRa	RE79	For	LR384	ATCGTCTCGATAAAAGACCTGGTTTAAGAGCTATGCTGGAA
	Multiguide hH1 handle CRISPRi, CRISPRa	RE79	Rev	LR385	ATCGTCTCAAAAC GAC TGT TAA GCA ATC CAA GGCTGGGAAAGAGTGGTCTCAT
	Multiguide hH1 handle CRISPRi, CRISPRa	RE79	For	LR386	ATCGTCTCGAACCAAAACTAAGTTTAAGAGCTATGCTGGAA
SP199_mgLR23	Multiguide mU6 handle CRISPRi, CRISPRa	RE57	For	LR405	ATCGTCTCCCACCG GGTCGTACAGGAAAAGATGG GTTTAAGAGCTATGCTGGAA	GGTCGTACAGGAAAAGATGG, TAGGGGATAGGGCTCAGCGT, TACACACCAGAACAAAGATT, CTTGAATGTGTCTAAGATGG
	Multiguide mU6 handle CRISPRi, CRISPRa	RE57	Rev	LR406	ATCGTCTCACCC TAT CCC CTACAACAAGGTGGTTCTCCAAG
	Multiguide h7SK handle CRISPRi, CRISPRa	RE57	Rev	LR407	ATCGTCTCATTC TGG TGT GTACCGAGGTACCCAAGCGGCGC
	Multiguide h7SK handle CRISPRi, CRISPRa	RE57	For	LR408	ATCGTCTCGAGGGCTCAGCGTGTTTAAGAGCTATGCTGGAA
	Multiguide hH1 handle CRISPRi, CRISPRa	RE57	Rev	LR409	ATCGTCTCAAAAC CCA TCT TAG ACA CAT TCA AGCTGGGAAAGAGTGGTCTCAT
	Multiguide hH1 handle CRISPRi, CRISPRa	RE57	For	LR410	ATCGTCTCGAGAACAAAGATTGTTTAAGAGCTATGCTGGAA
SP199_mgVS012	Multiguide mU6 handle CRISPRi, CRISPRa	RE97	For	VS086	ATCGTCTCCCACCGAACAGCCCCTTTAGTGAGTCGTTTAAGAGCTATGCTGGAA	AACAGCCCCTTTAGTGAGTC,CTAAACTATGCCCAACCCCA,CTGGGCTCAATGACGAATAG
	Multiguide mU6 handle CRISPRi, CRISPRa	RE97	Rev	VS087	ATCGTCTCAGGCATAGTTTAGCAACAAGGTGGTTCTCCAAG
	Multiguide hH1 handle CRISPRi, CRISPRa	RE97	Rev	VS088	TCGTCTCAAAACCTATTCGTCATTGAGCCCAGCTGGGAAAGAGTGGTCTCAT
	Multiguide hH1 handle CRISPRi, CRISPRa	RE97	For	VS089	ATCGTCTCGTGCCCAACCCCAGTTTAAGAGCTATGCTGGAA
SP199_mgLR9	Multiguide mU6 handle CRISPRi	Gata1	For	LR363	ATCGTCTCCCACCG GAGTTCAGGGTGATCCCAAGTTTAAGAGCTATGCTGGAA	GAGTTCAGGGTGATCCCAA, GAGGATTCAGCCACCTTAG, GCCTGCTACTCAGACCCAT
	Multiguide mU6 handle CRISPRi	Gata1	Rev	LR364	ATCGTCTCAGGC TGA ATC CTCCAACAAGGTGGTTCTCCAAG
	Multiguide hH1 handle CRISPRi	Gata1	For	LR365	ATCGTCTCGAGCCACCTTAGGTTTAAGAGCTATGCTGGAA
	Multiguide hH1 handle CRISPRi	Gata1	Rev	LR366	ATCGTCTCAAAAC ATG GGT CTG AGT AGC AGG C CTGGGAAAGAGTGGTCTCAT
SP199_mgLR15	Multiguide mU6 handle CRISPRi, CRISPRa	NTC1	For	LR423	ATCGTCTCCCACCG GATAACTCTACCAGAGTT GTTTAAGAGCTATGCTGGAA	GATAACTCTACCAGAGTT, GCAAAAATAACTGTTGAC, GAGTGTGCCTTACCCCGC
	Multiguide mU6 handle CRISPRi, CRISPRa	NTC1	Rev	LR424	ATCGTCTCAAGT TAT TTT TGCCAACAAGGTGGTTCTCCAAG
	Multiguide hH1 handle CRISPRi, CRISPRa	NTC1	For	LR425	ATCGTCTCGAACTGTTGACGTTTAAGAGCTATGCTGGAA
	Multiguide hH1 handle CRISPRi, CRISPRa	NTC1	Rev	LR426	ATCGTCTCAAAAC GCG GGG TAA GGC ACA CTC CTGGGAAAGAGTGGTCTCAT
SP199_mgLR16	Multiguide mU6 handle CRISPRi, CRISPRa	NTC2	For	LR427	ATCGTCTCCCACCG GGTTGTAATGTGTGCGTC GTTTAAGAGCTATGCTGGAA	GGTTGTAATGTGTGCGTC, GATAAGATTTATAACTAC, GTTCACAGTGAACAATAG
	Multiguide mU6 handle CRISPRi, CRISPRa	NTC2	Rev	LR428	ATCGTCTCAATA AAT CTT ATCCAACAAGGTGGTTCTCCAAG
	Multiguide hH1 handle CRISPRi, CRISPRa	NTC2	For	LR429	ATCGTCTCGTTATAACTACGTTTAAGAGCTATGCTGGAA
	Multiguide hH1 handle CRISPRi, CRISPRa	NTC2	Rev	LR430	ATCGTCTCAAAAC CTA TTG TTC ACT GTG AAC CTGGGAAAGAGTGGTCTCAT
SP199_mgLR17	Multiguide mU6 handle CRISPRi, CRISPRa	NTC3	For	LR431	ATCGTCTCCCACCG GTGTGCAAAGTGTCGCAG GTTTAAGAGCTATGCTGGAA	GTGTGCAAAGTGTCGCAG, GCATACAAGTGTGCAGTA, GTGGTAGCATTCACAATT
	Multiguide mU6 handle CRISPRi, CRISPRa	NTC3	Rev	LR432	ATCGTCTCAACA CTT GTA TGCCAACAAGGTGGTTCTCCAAG
	Multiguide hH1 handle CRISPRi, CRISPRa	NTC3	For	LR433	ATCGTCTCGGTGTGCAGTAGTTTAAGAGCTATGCTGGAA
	Multiguide hH1 handle CRISPRi, CRISPRa	NTC3	Rev	LR434	ATCGTCTCAAAAC AAT TGT GAA TGC TAC CAC CTGGGAAAGAGTGGTCTCAT
SP199_mgLR18	Multiguide mU6 handle CRISPRi, CRISPRa	NTC4	For	LR435	ATCGTCTCCCACCG GTTGAACCAATATAGCCTGTTTAAGAGCTATGCTGGAA	GTTGAACCAATATAGCCT, GGGCTTCTTCCCAGATAA, GAGTTAAATAGTTGACAT
	Multiguide mU6 handle CRISPRi, CRISPRa	NTC4	Rev	LR436	ATCGTCTCAGGG AAG AAG CCCCAACAAGGTGGTTCTCCAAG
	Multiguide hH1 handle CRISPRi, CRISPRa	NTC4	For	LR437	ATCGTCTCGTCCCAGATAAGTTTAAGAGCTATGCTGGAA
	Multiguide hH1 handle CRISPRi, CRISPRa	NTC4	Rev	LR438	ATCGTCTCAAAAC ATG TCA ACT ATT TAA CTC CTGGGAAAGAGTGGTCTCAT
SP199-mgVS007	Multiguide mU6 handle CRISPRi, CRISPRa	NTC	For	ES685	ATCGTCTCCCACCGGTCGGACCGGTAACGCCTGTGTTTAAGAGCTATGCTGGAA	GTCGGACCGGTAACGCCTGT, ACCCATCGGGTGCGATATGG, GACTCCGGGTACTAAATGT
	Multiguide mU6 handle CRISPRi, CRISPRa	NTC	Rev	ES686	ATCGTCTCACACCCGATGGGTCAACAAGGTGGTTCTCCAAG
	Multiguide hH1 handle CRISPRi, CRISPRa	NTC	For	ES687	ATCGTCTCGGGTGCGATATGGGTTTAAGAGCTATGCTGGAA
	Multiguide hH1 handle CRISPRi, CRISPRa	NTC	Rev	ES688	ATCGTCTCAAAACACATTTAGTACCCGGAGTCCTGGGAAAGAGTGGTCTCAT

### Sheet: knock-out sgRNAs
crRNA name	Application	sgRNA sequence	Chromosome	start	end
crRE79_1	KO of RE79 in XEN cells	ACCAGGCCTTTGGATAATAT	X	103584564	103584583
crRE79_2	KO of RE79 in XEN cells	TCTCCCTACCTGGGTCTACA	X	103584124	103584143
crRNA_Gata6_ASK_1	KO of Gata6 in embryos	GCTTACGACGGCGCGCCCGG	18	11054553	11054572
crRNA_Gata6_ASK_2	KO of Gata6 in embryos	GTGGAGCACCGGCGTTTCGA	18	11055115	11055134
crRNA_Gata6_ASK_3	KO of Gata6 in embryos	AGCCGCGAGTGCGTGAACTG	18	11059075	11059094
crRNA_Gata1_ASK_1	KO of Gata1 in embryos	GTCACCGGCAGTGCTTACGG	X	7962278	7962297
crRNA_Gata1_ASK_2	KO of Gata1 in embryos	CGGCTACTCCACTGTGGCGG	X	7962020	7962039
crRNA_Gata1_ASK_3	KO of Gata1 in embryos	CGCTTCTTGGGCCGGATGAG	X	7961928	7961947
crRNA_Gata4_ASK_1	KO of Gata4 in embryos	CATTAAGCCTCAGCGCCGCC	14	63204591	63204610
crRNA_Gata4_ASK_2	KO of Gata4 in embryos	GCTGTGGCGTCGTAATGCCG	14	63203709	63203728
crRNA_Gata4_ASK_3	KO of Gata4 in embryos	GGCATTGCTGGAGTTACCGC	14	63201571	63201590
crGFP	Non targeting crRNA for KO experiments	GAAGTTCGAGGGCGACACCC
Plasmid name	Type	Primer sequence 5'-3'	sgRNA sequence	Chromosome	start	end
PX458-RE79_1	KO of RE79 in TS cells, cloned into PX458	tgtggaaaggacgaaacaccGACCAGGCCTTTGGATAATATgttttagagctagaaatagc	ACCAGGCCTTTGGATAATAT	X	103584564	103584583
PX458-RE79_2	KO of RE79 in TS cells, cloned into PX458	tgtggaaaggacgaaacaccGTCTCCCTACCTGGGTCTACAgttttagagctagaaatagc	TCTCCCTACCTGGGTCTACA	X	103584124	103584143

### Sheet: NGS oligos
NGS primers
CRISPRa screen	sequence 5'-3'	primer name	Orientation
Common primer for the amplification of sgRNA cassettes	caagcagaagacggcatacgaGATCGACTCGGTGCCACTTTTTC	LR175	Rev
Amplification of sgRNA cassettes from CRISPRa screen unsorted population	aatgatacggcgaccaccgaGATCTACACGATCGGAAGAGCACACGTCTGAACTCCAGTCACACTGATgcacaaaaggaaactcaccct	LR180	For
Amplification of sgRNA cassettes from CRISPRa screen Xist+ sorted population	aatgatacggcgaccaccgaGATCTACACGATCGGAAGAGCACACGTCTGAACTCCAGTCACCGTACGgcacaaaaggaaactcaccct	LR178	For
CRISPRa Screen, oligo library amplification	aatgatacggcgaccaccgaGATCTACACGATCGGAAGAGCACACGTCTGAACTCCAGTCACGTTTCGgcacaaaaggaaactcaccct	LR177	For
Custom primer for Illumina sequencing	GTGTGTTTTGAGACTATAAGTATCCCTTGGAGAACCACCTTGTTGG	LR176	For
CUT&Tag
Index i5	5'-3'
TS_001_Ad1	AATGATACGGCGACCACCGAGATCTACACTCGTCGGCAGCGTCAGATGTG
v2_Ad1.1_TAGATCGC	AATGATACGGCGACCACCGAGATCTACACTAGATCGCTCGTCGGCAGCGTCAGATGTGTAT
v2_Ad1.2_CTCTCTAT	AATGATACGGCGACCACCGAGATCTACACCTCTCTATTCGTCGGCAGCGTCAGATGTGTAT
v2_Ad1.3_TATCCTCT	AATGATACGGCGACCACCGAGATCTACACTATCCTCTTCGTCGGCAGCGTCAGATGTGTAT
v2_Ad1.4_AGAGTAGA	AATGATACGGCGACCACCGAGATCTACACAGAGTAGATCGTCGGCAGCGTCAGATGTGTAT
v2_Ad1.5_GTAAGGAG	AATGATACGGCGACCACCGAGATCTACACGTAAGGAGTCGTCGGCAGCGTCAGATGTGTAT
v2_Ad1.6_ACTGCATA	AATGATACGGCGACCACCGAGATCTACACACTGCATATCGTCGGCAGCGTCAGATGTGTAT
Index i7	5'-3'
v2_Ad2.1_TAAGGCGA	CAAGCAGAAGACGGCATACGAGATTCGCCTTAGTCTCGTGGGCTCGGAGATGTG
v2_Ad2.2_CGTACTAG	CAAGCAGAAGACGGCATACGAGATCTAGTACGGTCTCGTGGGCTCGGAGATGTG
v2_Ad2.3_AGGCAGAA	CAAGCAGAAGACGGCATACGAGATTTCTGCCTGTCTCGTGGGCTCGGAGATGTG
v2_Ad2.4_TCCTGAGC	CAAGCAGAAGACGGCATACGAGATGCTCAGGAGTCTCGTGGGCTCGGAGATGTG
v2_Ad2.5_GGACTCCT	CAAGCAGAAGACGGCATACGAGATAGGAGTCCGTCTCGTGGGCTCGGAGATGTG
v2_Ad2.6_TAGGCATG	CAAGCAGAAGACGGCATACGAGATCATGCCTAGTCTCGTGGGCTCGGAGATGTG
v2_Ad2.7_CTCTCTAC	CAAGCAGAAGACGGCATACGAGATGTAGAGAGGTCTCGTGGGCTCGGAGATGTG
v2_Ad2.8_CAGAGAGG	CAAGCAGAAGACGGCATACGAGATCCTCTCTGGTCTCGTGGGCTCGGAGATGTG
v2_Ad2.9_GCTACGCT	CAAGCAGAAGACGGCATACGAGATAGCGTAGCGTCTCGTGGGCTCGGAGATGTG
v2_Ad2.10_CGAGGCTG	CAAGCAGAAGACGGCATACGAGATCAGCCTCGGTCTCGTGGGCTCGGAGATGTG
v2_Ad2.11_AAGAGGCA	CAAGCAGAAGACGGCATACGAGATTGCCTCTTGTCTCGTGGGCTCGGAGATGTG
v2_Ad2.12_GTAGAGGA	CAAGCAGAAGACGGCATACGAGATTCCTCTACGTCTCGTGGGCTCGGAGATGTG
v2_Ad2.13_TGGATCTG	CAAGCAGAAGACGGCATACGAGATCAGATCCAGTCTCGTGGGCTCGGAGATGTG
v2_Ad2.14_CCGTTTGT	CAAGCAGAAGACGGCATACGAGATACAAACGGGTCTCGTGGGCTCGGAGATGTG
v2_Ad2.15_TGCTGGGT	CAAGCAGAAGACGGCATACGAGATACCCAGCAGTCTCGTGGGCTCGGAGATGTG
v2_Ad2.16_AGGTTGGG	CAAGCAGAAGACGGCATACGAGATCCCAACCTGTCTCGTGGGCTCGGAGATGTG
v2_Ad2.17_GTGTGGTG	CAAGCAGAAGACGGCATACGAGATCACCACACGTCTCGTGGGCTCGGAGATGTG
v2_Ad2.18_TGGGTTTC	CAAGCAGAAGACGGCATACGAGATGAAACCCAGTCTCGTGGGCTCGGAGATGTG

### Sheet: FISH probes
Target	Xist exonic		Target	Xist exonic
Type	Stellaris probes		Type	Flow FISH probes
Reference	Biosearch technologies		Reference	Thermo Fisher
Source	Cat#: SMF-1065-5-BS (Q670)		Source	VB1-14258
Fluophore	Quasar 670		Fluophore	Alexa 647
Probe sequences (5'-3')	acaaagattgggctgtcgag		Probe sequences (5'-3')	caaagattgggctgtcgagc
	tcctgtacgacctaaatgtc			ataatccattgctacacaccagaa
	ataccgcaccaagaacttga			tttcctgtacgacctaaatgtcct
	atgtgacacacaaagccctt			caagaacttgagccgccatct
	gctaactcagacatgaagct			ccctttgcgttataccgcac
	gccatcttagacacattcaa			gaagctgacatgtgacacacaaag
	ccataatgcaccaagtgtac			cctctccaggctaactcagacat
	cttcgagtggcacaaggtag			cacattcaagagcatgtgcca
	aaccaacacttccacttagc			acatgacttccgccatcttaga
	ccatttctgacgagttacgt			agaaaccactagagggcaggtc
	accaacactttcacacttgt			cgccaaaaaaaaaatcactgaa
	ccaccaagcaataatgcaca			cccgccaagtagctaaagcc
	atcacagtctaattccatcc			aagtgtaccctcgggcaaag
	aactcacgtccttatgggac			ccacaccctaccataatgcacc
	acacacgtgaagtaccaagc			agtggcacaaggtaggaccaa
	tgggcaggcacttcgaaaaa			tagccttgcctcagcttcg
	tagaattgcaagcatgcgct			gtggcaaccaacacttccact
	cgacatcatccaacacttca			ccatttctgacgagttacgtcaa
	tttacatcgaccaagaaccc			caccaacactttcacacttgtgc
	aatgtccttgaaatggcctt			catttctaactggaagtcaagcaaa
	atggaacgggctgagtttta			ggccaccaagcaataatgca
	agtagactagccactgaaca			gactcatcacagtctaattccatcct
	tggctaaatcagaggccaag			aactcacgtccttatgggacagt
	agagaaccgcttgagatcag			cacacgtgaagtaccaagcga
	aaagtcaccacttataccca			cacttcgaaaaaatgatgactaaaga
	ttgtgatccactatgactct			ctcccgacctgggcagg
	aaggtaggattctacctctt			agaattgcaagcatgcgct
	agtcatggggtagattttgg			gacatcatccaacacttcagtgtt
	aatcaaaatgcaaccccagc			cggtctctcgaatcggatcc
	aagcacactatcagacgtgt			accaagaacccgcagcct
	tttgaagagtagctcggtgg			gtgaggtttcaatgatttacatcg
	tcctgacatccagtcataat			gccttagatacttttctttcttttaatag
	aggctcttgctgacaagtaa			ggatgagtcaaatgtccttgaaatg
	ctgatagaggacacagagca			ctgtaagagactatgaacgcaagc
	atctagatgccataaaggca			gcaccgccacgtatagagca
	agcactatttgctgagtctt			ggaacgggctgagttttagttt
	tggacactgcattttagcac			agccactgaacaatacaaaggaat
	tctcagtcttataggctgag			cagaggccaaggtgtaagtagact
	tcagtatggagggggtatag			gcttgagatcagtgctggctaaat
	ggcactgcattttagcaata			ttatacccagtaggcttagagaacc
	gagggggtatggggtataaa			tgactctggccaaagtcaccac
	aattccatgaccctagaagt			tcaccagtgatttgtgatccacta
	agggagtatggggtatacat			tggaagaaggtaggattctacctct
	agcaataggaccgtatgcaa			cagcaatagtcatggggtagattt
	tctcagtcttataggctgag			cattgaaatcaaaatgcaaccc
	cagtcttataggctgagtga
	ggcactgcattttagcaata
	ctatctcagtcttataggct

### Sheet: Antibodies
Primary antibodies
Target	Supplier	Category #	application
Gata1	Cell signaling	3535	immunofluorescence
Gata2	Abcam	ab109241	immunofluorescence, CUT&Tag
Gata3	BD Pharmingen	558686	immunofluorescence, CUT&Tag
Gata4	Santa Cruz	sc-25310	immunofluorescence, CUT&Tag
Gata6	R&D Systems	AF1700	immunofluorescence, CUT&Tag
H3K27me3	Active Motif	61017	CUT&Tag
H3K27ac	Active Motif	39685	CUT&Tag
normal mouse IgG	Cell Signaling Technology	5415S	CUT&Tag
HA	Abcam	ab9110	immunofluorescence
Secondary antibodies
Target	Supplier	Category #	application
Guinea Pig anti-rabbit IgG	Antibodies Online	ABIN101961	CUT&Tag
Rabbit anti-goat IgG	Thermo Fisher Scientific	A27011	CUT&Tag
rabbit anti-mouse IgG	Invitrogen	31194	CUT&Tag
Donkey anti-mouse Alexa 488	Invitrogen	A21202	immunofluorescence
Donkey anti-rabbit Alexa 647	Jackson Immuno	711605152	immunofluorescence
Donkey anti-goat 594	Invitrogen	A11058	immunofluorescence

### Sheet: Plasmids
Plasmids	Identifier	Function	Source	Promoter	Bacterial resistance	Mammalian resistance	Sequence
pLenti-ERT2-Gata6-HA-T2A-hygro	SP299	Stable integration and overexpression of ERT2-Gata6-HA in TX-SP107 cell line	Cloned	EF1a	Ampicillin	Hygromycin
pLP1		Lentiviral packaging	Thermo Fisher Scientific		Ampicillin
pLP2		Lentiviral packaging	Thermo Fisher Scientific		Ampicillin
VSVG		Lentiviral packaging	Thermo Fisher Scientific		Ampicillin
SP199_multi_NTC1	SP199_mgLR15	Non-targeting control for multi-guide overexpression/knock-down experiments	Cloned	EF1a (Puro), mU6/hU6/hH1 (sgRNA)	Ampicillin	Puromycin
SP199_multi_NTC2	SP199_mgLR16	Non-targeting control for multi-guide overexpression/knock-down experiments	Cloned	EF1a (Puro), mU6/hU6/hH1 (sgRNA)	Ampicillin	Puromycin
SP199_multi_NTC3	SP199_mgLR17	Non-targeting control for multi-guide overexpression/activation and knock-down experiments	Cloned	EF1a (Puro), mU6/hU6/hH1 (sgRNA)	Ampicillin	Puromycin
SP199_multi_NTC4	SP199_mgLR18	Non-targeting control for multi-guide overexpression/activation and knock-down experiments	Cloned	EF1a (Puro), mU6/hU6/hH1 (sgRNA)	Ampicillin	Puromycin
pU6-sgRNA EF1Alpha-puro-T2A-BFP AscI	SP125	Expression of a single sgRNA. An AscI site was added to Addgene #60955	Cloned	EF1a (Puro), U6 (sgRNA)	Ampicillin	Puromycin
pU6-Gata1-EF1Alpha-puro-T2A-BFP	SP125_LR183	Gata1 overexpression in the E14-STNΔTsixP cell line	Cloned	EF1a (Puro), U6 (sgRNA)	Ampicillin	Puromycin
pU6-Xist-EF1Alpha-puro-T2A-BFP	SP125_LR167	Xist overexpression in the E14-STNΔTsixP cell line	Cloned	EF1a (Puro), U6 (sgRNA)	Ampicillin	Puromycin
pU6-Esx1-EF1Alpha-puro-T2A-BFP	SP125_LR191	Esx1 overexpression in the E14-STNΔTsixP cell line	Cloned	EF1a (Puro), U6 (sgRNA)	Ampicillin	Puromycin
pU6-Cdx4-EF1Alpha-puro-T2A-BFP	SP125_LR193	Cdx4 overexpression in the E14-STNΔTsixP cell line	Cloned	EF1a (Puro), U6 (sgRNA)	Ampicillin	Puromycin
pU6-Nup62cl-EF1Alpha-puro-T2A-BFP	SP125_LR332	Nup62cl overexpression in the E14-STNΔTsixP cell line	Cloned	EF1a (Puro), U6 (sgRNA)	Ampicillin	Puromycin
pU6-NTC-EF1Alpha-puro-T2A-BFP	SP125_NC-LR253	single guide non targeting control	Cloned	EF1a (Puro), U6 (sgRNA)	Ampicillin	Puromycin
SP199-mgVS007		multi guide plasmid with non-targeting guides, Nup62cl activation experiment.	Cloned	EF1a (Puro), mU6/hU6/hH1 (sgRNA)	Ampicillin	Puromycin
pU6-Xist-EF1Alpha-puro-T2A-BFP	SP125_LR249	Inhibition of Xist in TX-SP107 cell line	Cloned	EF1a (Puro), U6 (sgRNA)	Ampicillin	Puromycin
SP199_multi_Gata1_CRISPRa	SP199_mgLR1	Gata1 overexpression in the E14-STNΔTsixP cell line	Cloned	EF1a (Puro), mU6/hU6/hH1 (sgRNA)	Ampicillin	Puromycin
SP199_multi_Gata2_CRISPRa	SP199_mgLR2	Gata2 overexpression in the E14-STNΔTsixP cell line	Cloned	EF1a (Puro), mU6/hU6/hH1 (sgRNA)	Ampicillin	Puromycin
SP199_multi_Gata3_CRISPRa	SP199_mgLR4	Gata3 overexpression in the E14-STNΔTsixP cell line	Cloned	EF1a (Puro), mU6/hU6/hH1 (sgRNA)	Ampicillin	Puromycin
SP199_multi_Gata4_CRISPRa	SP199_mgLR5	Gata4 overexpression in the E14-STNΔTsixP cell line	Cloned	EF1a (Puro), mU6/hU6/hH1 (sgRNA)	Ampicillin	Puromycin
SP199_multi_Gata5_CRISPRa	SP199_mgLR6	Gata5 overexpression in the E14-STNΔTsixP cell line	Cloned	EF1a (Puro), mU6/hU6/hH1 (sgRNA)	Ampicillin	Puromycin
SP199_multi_Gata6_CRISPRa	SP199_mgLR7	Gata6 overexpression in the E14-STNΔTsixP cell line	Cloned	EF1a (Puro), mU6/hU6/hH1 (sgRNA)	Ampicillin	Puromycin
SP199_multi_Gata1_CRISPRi	SP199_mgLR9	Inhibition of Gata1 in TX-SP107 cell line	Cloned	EF1a (Puro), U6 (sgRNA)	Ampicillin	Puromycin
SP199_multi_RE57	SP199_mgLR23	CRISPRi of RE57 in TX-SP107 ERT2-Gata6-HA cell line	Cloned	EF1a (Puro), mU6/hU6/hH1/h7SK (sgRNA)	Ampicillin	Puromycin
SP199_multi_RE79	SP199_mgLR22	CRISPRi of RE79 in TX-SP107 ERT2-Gata6-HA cell line	Cloned	EF1a (Puro), mU6/hU6/hH1/h7SK (sgRNA)	Ampicillin	Puromycin
SP199_multi_RE97	SP199_mgVS012	CRISPRi of RE97 in TX-SP107 ERT2-Gata6-HA cell line	Cloned	EF1a (Puro), mU6/hU6/hH1 (sgRNA)	Ampicillin	Puromycin
FpG5	SP307	FIREWACh empty enhancer reporter plasmid, expressed in TX-SP106	Addgene #69443	Fgf4 minimal promoter	Ampicillin	Hygromycin
FpG5-RE57	SP379	RE57 cloned into an enhancer reporter plasmid (chrX:103,481,667-103,482,217), expressed in TX-SP106	Cloned	Fgf4 minimal promoter	Ampicillin	Hygromycin
FpG5-RE79	SP376	RE79 cloned into an enhancer reporter plasmid (chrX:103,584,040-103,584,720), expressed in TX-SP106	Cloned	Fgf4 minimal promoter	Ampicillin	Hygromycin
FpG5-RE97	SP418	RE97 cloned into an enhancer reporter plasmid (chrX:103,652,102-103,652,985), expressed in TX-SP106	Cloned	Fgf4 minimal promoter	Ampicillin	Hygromycin
PX458-RE79_1		RE79 deletion in TSCs	Cloned	Cbh, U6	Ampicilin
PX458-RE79_2		RE79 deletion in TSCs	Cloned	Cbh, U6	Ampicilin

### Sheet: pyroseq assay
Target	Primer	#	Primer Sequence (5'-3')	Sequence to analyze	Dispensation order	SNP position	Source
Xist	Forward	ES400	[Biotin]AGAGAGCCCAAAGGGACAAA	A/GTCTCACATAG	CAGTCTCA	ChrX:103,470,658	Schulz lab
	Reverse	ES401	TGTATAGGCTGCTGGCAGTCC			mm10
	Sequencing	ES402	GCTGGCAGTCCTTGA
